# Genetic validation of *Pf*FKBP35 as an antimalarial drug target

**DOI:** 10.1101/2022.12.09.519720

**Authors:** Basil T. Thommen, Jerzy M. Dziekan, Fiona Achcar, Seth Tjia, Armin Passecker, Katarzyna Buczak, Christin Gumpp, Alexander Schmidt, Matthias Rottmann, Christof Grüring, Matthias Marti, Zbynek Bozdech, Nicolas M. B. Brancucci

## Abstract

*Plasmodium falciparum* accounts for the majority of over 600’000 malaria-associated deaths annually. Parasites resistant to nearly all antimalarials have emerged and the need for drugs with alternative modes of action is thus undoubted. The FK506-binding protein *Pf*FKBP35 has gained attention as a promising drug target due to its high affinity to the macrolide compound FK506 (tacrolimus). Whilst there is considerable interest in targeting *Pf*FKBP35 with small molecules, a genetic validation of this factor as a drug target is missing and its function in parasite biology remains elusive. Here, we show that limiting *Pf*FKBP35 levels are lethal to *P. falciparum* and result in a delayed death-like phenotype that is characterized by defective ribosome homeostasis and stalled protein synthesis. Our data furthermore suggest that FK506, unlike the action of this drug in model organisms, exerts its anti-proliferative activity in a *Pf*FKBP35-independent manner and, using cellular thermal shift assays, we identify putative FK506-targets beyond *Pf*FKBP35. In addition to revealing first insights into the function of *Pf*FKBP35, our results show that FKBP-binding drugs can adopt non-canonical modes of action – with major implications for the development of FK506-derived molecules active against *Plasmodium* parasites and other eukaryotic pathogens.
