## Supplementary material for "Genetic validation of *Pf*FKBP35 as an antimalarial drug target": Oligonucleotides used in this study

### Sheet: Sheet1
name	sequence (5'-3')
PCRa_F	CTGGCGTAATAGCGAAGAGG
PCRa_R	CATTAATGAATCGGCCAACG
PCRb_F	CGTTGGCCGATTCATTAATGGAAGCATTAAGATTATATATTGTAGTTGTG
PCRb_R	GTTAATTCCACTTTTTCAAATTCTTGTTCGG
PCRc_F	TCATTTCTTATAAGAAAAAATAAAGAACCACC
PCRc_R	CCTCTTCGCTATTACGCCAGAATAATTATACCAATAAATGCAACAC
PCRd_F	CGTATAGCATACATTATACGAAGTTATTATATATGTATATATATATATATTTATATATTTTATATTCTTTTAGCTTCCAATTCAATGAGTAAAGGAGAAGAACTTTTCAC
PCRd_R	TGGTTCTTTATTTTTTCTTATAAGAAATGATTATTTGTATAGTTCATCCATGCCATG
PCRe_F	GAAAAATAGCGCCAACTAATATTTAATAATAGATTAAAAATATTATAAAAATAAAAACATAAACAC
PCRe_R	CTTCGTATAATGTATGCTATACGAAGTTATTTTAATAAATATGTTCTTATATATAATGAGAAATAAATATTTAAC
PCRf_F	CAAGAATTTGAAAAAGTGGAATTAACAG
PCRf_R	ATTAGTTGGCGCTATTTTTCTTTTCTTC
PCRg_F	CGTTGGCCGATTCATTAATGGAAGCATTAAGATTATATATTGTAGTTGTG
PCRg_R	GTTTCCACCTGCACTCCCATATTATAAATAAATAGAAAAAAAAATGATAAATGG
PCRh_F	GAGCAGGAGTTCGAGAAGGTAGAGCTTACAGCAGATGGAGGAGTTATCAAAACTATATTAAAAAAAGGTG
PCRh_R	CCTCTTCGCTATTACGCCAGCAAAGTACATATTAGCAACACCTA
PCRi_F	GAGCTTCTAAAACTGGAAACCGGTTCTAGTATGAGTAAAGGAGAAGAACTTTTCAC
PCRi_R	CTTCTCGAACTCCTGCTCTGTTGTCATACCGGAACTACCTTTGTATAGTTCATCCATGCCATG
PCRj_F	ATGGGAGTGCAGGTGGAAAC
PCRj_R	TTCTTCTCCTTTACTCATACTAGAACCGGTTTCCAGTTTTAGAAGCTCCACAC
PCRk_F	TTTTATTATCATATATATAATTCAAAAGCTAGCATGACTACCGAACAAGAATTTG
PCRk_R	CATTCCACTGGATCCATTTGCACTATTTTTTTTTTCTTCA
PCRl_F	AAATGGATCCAGTGGAATGAGTAAAGG
PCRl_R	TTTTATTCTGCATATTTAAAAATCCTGCAGTCATTCCAGTTTTAGAAGCTCCAC
gRNA_top _P230p	TATTAGGCTGATGAAGACATCGGG
gRNA_bottom_P230p	AAACCCCGATGTCTTCATCAGCCT
gRNA_top_FKBP-3’	TATTAAAGATAAACTAACTTTTGG
gRNA_bottom_FKBP-3’	AAACCCAAAAGTTAGTTTATCTTT
gRNA_top_FKBP_5'	TATTGTGGAATTAACGGCTGACGG
gRNA_bottom_FKBP_5'	AAACCCGTCAGCCGTTAATTCCAC
F1	CGTTAAGAAGTATCTATATATCAAAATTATGC
R1	GTGTGAGTTATAGTTGTATTCC
F2	GGTTATGTACAGGAAAGAAC
R2	CGTGTGTATATGATTTATTTATACC
F3	CGTTAAGAAGTATCTATATATCAAAATTATGC
R3	GCTTTGTAAAGATTTTCTTTTGC
F4	GAAATGAGTTGAAAATTCCCCTAC
R4	ACCATCAACATTATCGTCAG
F_wt	TCTTCATCAGCCTGGTAAC
